# Gene flow from the European wild apple and selection shaped the domesticated apple (*Malus domestica* Borkh.) genome

**DOI:** 10.1101/2025.09.18.676739

**Authors:** Xilong Chen, Ronan Dadole, Komlan Avia, Anthony Venon, Mathieu Brisson, Carine Remoué, Dong Zhang, Ivan Gabrielyan, Anush Nersesyan, Anamaria Roman, Tudor Ursu, Ammar Alhmedi, Dany Bylemans, Tim Beliën, Agnès Rousselet, Martine Le Guilloux, Enrique Dapena, Charles-Eric Durel, Thomas Kirisits, Gayle Volk, Frédérique Didelot, Arnaud Lemarquand, Thierry Hance, Amandine Cornille

## Abstract

How selection and demography shape genomes of long-lived crops remains largely unresolved. Using apple (*Malus domestica*) as a model, we integrate 218 whole genomes (68 cultivated dessert/cider; 150 wild: *M. sieversii, M. orientalis, M. sylvestris*), RNA-seq, and a flowering-time GWAS to resolve how these forces forged the cultivated apple genome. Despite weak neutral differentiation and widespread admixture, dessert and cider apples form distinct gene pools that derive primarily from *M. sieversii–M. orientalis* rather than European *M. sylvestris*. We find no evidence of a strong domestication bottleneck, as expected in perennials. Demography-aware selection scans reveal largely non-overlapping targets: dessert shows more hard sweeps at genes linked to fruit quality, disease resistance, and flowering, whereas cider shows proportionally more soft sweeps and balancing selection; RNA-seq differential expression supports these candidates. Wild-to-crop introgression from *M. sylvestris* is extensive but heterogeneous by context: some introgressed tracts concentrate in hard-sweep regions and approach fixation (consistent with rapid, targeted uptake), whereas others persist at intermediate frequencies with soft-sweep signatures (consistent with diffuse, recurrent introgression of adaptive alleles). Extending to the phenotype, the lead chromosome 9 flowering-time association lies within an introgressed segment near a transposable element and is separated from sweep peaks, consistent with regulatory/polygenic control. Cultivated apples carry a lower predicted deleterious load than wild relatives. Together, these results provide one of the most comprehensive population genomic portraits of a perennial fruit tree domestication, clarifying how selection and adaptive introgression jointly shaped the cultivated apple genome architecture and yielding actionable targets for breeding and conservation.

**Significance statement:** Perennial crops are underexplored compared to annuals, leaving open the question of how selection, gene flow, and demography shape their genomes. Using the apple tree (*Malus domestica*), we analyzed 218 genomes, along with expression and trait data. Despite weak genome-wide differences, dessert and cider apples form distinct gene pools. Widespread gene flow from the European wild apple supplied adaptive alleles, with contrasting dynamics: in cider, a few introgressed DNA segments rose rapidly; in dessert, many variants shifted gradually. Cultivated apples also carry a lower predicted burden of harmful mutations than wild relatives. Together, these results redefine perennial domestication and pinpoint genomic targets to accelerate breeding and conservation.
