## Supplementary material for "Gene flow from the European wild apple and selection shaped the domesticated apple (*Malus domestica* Borkh.) genome": SI Appendix: Dataset_S1.xlsx

### Sheet: Dataset S1
Dataset S1. Sample information and geographic origin of the Malus accessions used in this study.
Seq_ID	individual_ID	MUNQ code (1)	Sample source	Country	Country code (ISO 3166)	Site	Latitude	Longitude	Species	CV. or individual ID	Cultivar Usage	Comments/filtering
858C	858C		This study	France	FRA	Yv	48.4622	2.66735	Malus sylvestris	Sy12_SeMa_17
JFB-siev	JFB-siev		This study	France	FRA				Malus domestica	-	Dessert	Admixed
STO-01	STO-01		This study	Austria	AUT	STO	48.3862	16.2167	Malus sylvestris	Sy10_Aut_23		Admixed
STO-28	STO-28		This study	Austria	AUT	STO	48.3862	16.2167	Malus sylvestris	Sy10_Aut_45		Admixed
X8941	X8941	4874	This study	Kazakhstan	KAZ				Malus sieversii	-		Admixed
X8942	X8942	4875	This study	Kazakhstan	KAZ				Malus sieversii	-
X8981	X8981	4878	This study	Kazakhstan	KAZ				Malus sieversii	-
X9651	X9651	4906	This study	France	FRA	Yv	48.7071	1.82542	Malus sylvestris	-
jura-22	jura-22		This study	France	FRA	Jur	47.5001	4.58151	Malus sylvestris	-
A001	AT1_1	9132	This study	Spain	ESP				Malus domestica	Blanquina	Cider
A002	AT1_36	9134	This study	Spain	ESP				Malus domestica	De_la_Riega	Cider
A003	AT1_71	187	This study	Spain	ESP				Malus domestica	Teórica	Cider	Admixed
A004	AT1_106	9133	This study	Spain	ESP				Malus domestica	Collaos	Cider
A005	AT1_176	9135	This study	Spain	ESP				Malus domestica	Durón Arroes	Cider	Admixed
A006	AT1_211	9138	This study	Spain	ESP				Malus domestica	Regona	Cider
A007	AT1_246	4731	This study	Spain	ESP				Malus domestica	Perico	Cider
A008	AT1_281	9137	This study	Spain	ESP				Malus domestica	Raxao	Cider
A009	AT1_316	9136	This study	Spain	ESP				Malus domestica	Limón_Montés	Cider
A010	AT1_351	271	This study	France	FRA				Malus domestica	Api_Noir_	Dessert	Admixed
A011	AT2_386	350	This study	France	FRA				Malus domestica	Doux_d_Argent_	Dessert
A012	AT2_456	91	This study	France	FRA				Malus domestica	Reinette Blanche de Champagne	Dessert
A013	AT2_491	118	This study	France	FRA				Malus domestica	Clochard_A5	Dessert	Admixed
A014	AT2_526	13	This study	Germany	DEU				Malus domestica	Roter Herbstkalvil	Dessert	Admixed
A015	AT2_631	748	This study	France	FRA				Malus domestica	Reale_d'Entraygues	Dessert
A016	AT2_666	589	This study	France	FRA				Malus domestica	Patte de Loup	Dessert
A017	AT2_701	668.2	This study	New Zealand	NZL				Malus domestica	Braeburn_ P03a01	Dessert
A018	AT3_8	163.2	This study	United Kingdom	GBR				Malus domestica	Cox_ P03a10	Dessert
A019	AT3_43	137.2	This study	Netherlands	NLD				Malus domestica	Elstar_ P03a02	Dessert
A020	AT3_113	65.2	This study	United States	USA				Malus domestica	Golden_ P03a03	Dessert
A021	AT3_183	1456.2	This study	Belgium	BEL				Malus domestica	Kanzi_ V13a	Dessert
A022	AT3_218	651.2	This study	Germany	DEU				Malus domestica	Pinova_ P09a	Dessert
A023	AT3_253	1211	This study	Netherlands	NLD				Malus domestica	Rubens_ V05bR1	Dessert
A024	AT3_288	4858	This study	Netherlands	NLD				Malus domestica	Wellant_ V05a1	Dessert
A025	AT3_323	566	This study	France	FRA				Malus domestica	Florina_ X2775	Dessert
A027	AT4_393	446	This study	United States	USA				Malus domestica	Priscilla X2851	Dessert
A028	P5C2		This study	Armenia	ARM	Kp	39.1357	46.4672	Malus orientalis	-
A029	P5C3		This study	Armenia	ARM	Kp	39.1357	46.4672	Malus orientalis	-
A030	P12B2		This study	Armenia	ARM	Kp	39.1357	46.4672	Malus orientalis	-
A031	P12C4		This study	Romania	ROU	Site0	46.7747	23.2883	Malus sylvestris	-		Admixed
A032	P14B1		This study	Armenia	ARM	Kp	39.1357	46.4672	Malus orientalis	-
A033	P15B4		This study	Romania	ROU	Site0	46.8156	23.3557	Malus sylvestris	-
A034	P17D5		This study	Armenia	ARM	Kp	39.124	46.4719	Malus orientalis	-
A035	P18D2		This study	Denmark	DNK	Hvol	57.0607	9.55962	Malus sylvestris	-
A036	P20C4		This study	Armenia	ARM	Kp	39.1357	46.4672	Malus orientalis	-
A037	P22C1		This study	France	FRA	Yv	48.4404	2.63552	Malus sylvestris	-
A038	P22C4		This study	France	FRA	Yv	48.4336	2.6278	Malus sylvestris	-
A039	P23C4		This study	France	FRA	Yv	48.4338	2.62807	Malus sylvestris	-
A040	P24D3		This study	Denmark	DNK	Hvol	57.065	9.56007	Malus sylvestris	-
B1	AT1_141	9139	This study	Spain	ESP				Malus domestica	Xuanina	Cider
B2	AT2_421	37	This study	France	FRA				Malus domestica	Reine Des Reinettes Tasse	Dessert
B3	AT2_596	278	This study	France	FRA				Malus domestica	Reinette_Franche	Dessert
B4	AT3_78	318.2	This study	Japan	JPN				Malus domestica	Fuji_ P03a12	Dessert
C01	P4A1		This study	Armenia	ARM	Kp	39.1357	46.4672	Malus orientalis	-
C02	P12A1		This study	Denmark	DNK	Hvol	57.0612	9.55982	Malus sylvestris	-
C03	P26B3		This study	Denmark	DNK	Hvol	57.0667	9.56084	Malus sylvestris	-
C04	P30B5		This study	France	FRA	Yv	48.441	2.636	Malus sylvestris	-
C05	P31D4		This study	France	FRA	Yv	48.4355	2.62515	Malus sylvestris	-
C06	P33D4		This study	France	FRA	PdD	46.0794	2.94548	Malus sylvestris	-
C07	P33B1		This study	France	FRA	Jur	46.5546	5.77675	Malus sylvestris	-		Admixed
C08	P34C3		This study	France	FRA	Jur	46.5546	5.77675	Malus sylvestris	-
C09	P34D1		This study	Austria	AUT	STO	47.3273	14.4505	Malus sylvestris	-		Admixed
C10	P34B1		This study	Romania	ROU	Site1	46.7682	23.3055	Malus sylvestris	-
D01	P35A1		This study	Austria	AUT	NPDA	48.1339	16.6893	Malus sylvestris	-		Admixed
D02	P37C2		This study	France	FRA	DeSe	46.6504	-0.502972	Malus sylvestris	-
D03	P37D3		This study	France	FRA	DeSe	46.6504	-0.503306	Malus sylvestris	-
D04	P103D5		This study	France	FRA	DeSe	46.4715	-0.189583	Malus sylvestris	-
D05	P39B3		This study	Denmark	DNK	Norh	57.1611	9.85514	Malus sylvestris	-
D06	P40B3		This study	France	FRA	PdD	46.0794	2.94548	Malus sylvestris	-		Admixed
D07	P51C3		This study	Austria	AUT	NPDA	48.1339	16.6889	Malus sylvestris	-		Admixed
D08	P51A1		This study	Denmark	DNK	Norh	57.1611	9.85499	Malus sylvestris	-
D09	P54A5		This study	Austria	AUT	NPDA	48.1463	16.877	Malus sylvestris	-		Admixed
D10	P57A1		This study	Denmark	DNK	Aaby	57.1924	9.76005	Malus sylvestris	-
D11	P58D2		This study	France	FRA	Lor	48.744	6.364	Malus sylvestris	-
D12	P61C3		This study	France	FRA	Ise	45.25	5.82	Malus sylvestris	-		Admixed
D13	P62A5		This study	France	FRA	DeSe	46.4841	-0.346972	Malus sylvestris	-
D14	P63C3		This study	Romania	ROU	Site2	46.7559	23.328	Malus sylvestris	-
D15	P64D1		This study	France	FRA	DeSe	46.4715	-0.189583	Malus sylvestris	-
D16	P65D4		This study	Denmark	DNK	Skov	57.1236	9.75259	Malus sylvestris	-
D17	P66A5		This study	Romania	ROU	Site15	46.6545	25.037	Malus sylvestris	-		Admixed
D18	P66C5		This study	Romania	ROU	Site1	46.765	23.3146	Malus sylvestris	-
D19	P67A1		This study	Austria	AUT	STO	47.3273	14.4505	Malus sylvestris	-		Admixed
D20	P69D1		This study	Romania	ROU	Site1	46.7642	23.3198	Malus sylvestris	-
E01	P70C1		This study	Romania	ROU	Site2	46.7548	23.3288	Malus sylvestris	-
E02	P71D2		This study	Italy	ITA	AlDom	41.7911	13.6458	Malus sylvestris	-		Admixed
E03	P71B5		This study	France	FRA	Senart	48.6918	2.50015	Malus sylvestris	-
E04	P71A5		This study	Austria	AUT	STO	47.3273	14.4505	Malus sylvestris	-		Admixed
E05	P72D1		This study	France	FRA	Senart	48.6861	2.5182	Malus sylvestris	-
E06	P72A4		This study	Austria	AUT	STO	47.3273	14.4505	Malus sylvestris	-		Admixed
E07	P73C3		This study	Austria	AUT	NPDA	48.1339	16.6891	Malus sylvestris	-		Admixed
E08	P74C4		This study	Denmark	DNK	Skov	57.1239	9.74743	Malus sylvestris	-
E09	P76A3		This study	Romania	ROU	Site13	46.7276	24.933	Malus sylvestris	-
E10	P77D2		This study	France	FRA	Lor	48.744	6.364	Malus sylvestris	-
E11	P77A1		This study	France	FRA	Jur	46.6127	5.90829	Malus sylvestris	-
E12	P80C1		This study	Italy	ITA	AlDom	41.7911	13.6458	Malus sylvestris	-		Admixed
E13	P81B2		This study	France	FRA	Lor	48.744	6.364	Malus sylvestris	-
E14	P82A1		This study	Denmark	DNK	Norh	57.1611	9.85515	Malus sylvestris	-
E15	P83B3		This study	Denmark	DNK	Aaby	57.1923	9.76005	Malus sylvestris	-
E16	P84C5		This study	Denmark	DNK	Aaby	57.192	9.75823	Malus sylvestris	-
E17	P84D2		This study	Austria	AUT	STO	47.3273	14.4505	Malus sylvestris	-		Admixed
E18	P84D1		This study	Denmark	DNK	Skov	57.1237	9.75296	Malus sylvestris	-
E19	P89B4		This study	France	FRA	Jur	46.5286	5.79202	Malus sylvestris	-
E20	P90A1		This study	Romania	ROU	Site14	46.6234	25.0392	Malus sylvestris	-
F01	P92D3		This study	France	FRA	WE	50.7701	1.75486	Malus sylvestris	-
F02	P93A4		This study	Austria	AUT	NPDA	48.1467	16.8769	Malus sylvestris	-		Admixed
F03	P93C1		This study	Denmark	DNK	Skov	57.1236	9.75226	Malus sylvestris	-
F04	P95C5		This study	Romania	ROU	Site2	46.7566	23.3238	Malus sylvestris	-
F05	P96D5		This study	France	FRA	Senart	48.6861	2.5182	Malus sylvestris	-
F06	P97C2		This study	Romania	ROU	Site0	46.8154	23.3548	Malus sylvestris	-		Admixed
F07	P97B5		This study	Austria	AUT	NPDA	48.1336	16.6809	Malus sylvestris	-		Admixed
F08	P99A5		This study	Austria	AUT	STO	47.3273	14.4505	Malus sylvestris	-		Admixed
F09	P102C4		This study	France	FRA	DeSe	46.6504	-0.503056	Malus sylvestris	-
F10	P106A2		This study	France	FRA	Jur	46.6127	5.90893	Malus sylvestris	-		Admixed
F20	P39A1		This study	Italy	ITA	AlDom	41.7911	13.6458	Malus sylvestris	-		Admixed
SP01	PARAGUAS	11198	This study	Spain	ESP	Asturias			Malus domestica	PARAGUAS	Cider
SP02	ERNESTINA	11199	This study	Spain	ESP	Asturias			Malus domestica	ERNESTINA	Cider	Admixed
SP03	DURONA DE TRESALI	11200	This study	Spain	ESP	Asturias			Malus domestica	DURONA DE TRESALI	Cider
SP04	COLORADONA	4273	This study	Spain	ESP	Asturias			Malus domestica	COLORADONA	Cider	Admixed
SP05	CLARINA	2356	This study	Spain	ESP	Asturias			Malus domestica	CLARINA	Cider	Admixed
SP06	AMANDI	11201	This study	Spain	ESP	Asturias			Malus domestica	AMANDI	Cider
SP07	CRISTALINA	10039	This study	Spain	ESP	Asturias			Malus domestica	CRISTALINA	Cider	Admixed
SP08	CHATA ENCARNADA	11202	This study	Spain	ESP	Asturias			Malus domestica	CHATA ENCARNADA	Cider	Admixed
SP09	FRESNOSA	11203	This study	Spain	ESP	Asturias			Malus domestica	FRESNOSA	Cider
SP10	MINGAN	953	This study	Spain	ESP	Asturias			Malus domestica	MINGAN	Cider	Admixed
SP11	VERDIALONA	10085	This study	Spain	ESP	Asturias			Malus domestica	VERDIALONA	Cider	Admixed
SP12	MEANA	11204	This study	Spain	ESP	Asturias			Malus domestica	MEANA	Cider
T06	P9A1		This study	Armenia	ARM	Kp	39.1357	46.4672	Malus orientalis	-
T07	P9B3		This study	Armenia	ARM	Kp	39.1357	46.4672	Malus orientalis	-
T08	P69A1		This study	Romania	ROU	Site15	46.6521	25.0438	Malus sylvestris	-
T09	P95C4		This study	Romania	ROU	Site16	46.2063	24.9382	Malus sylvestris	-
T10	P75C3		This study	France	FRA	Ise	45.25	5.82	Malus sylvestris	-		Admixed
BACC01	PC-42		This study	China	CHN	Shanxi	37.8632	112.402	Malus baccata	-
BACC02	PS-13		This study	China	CHN	Shanxi	37.8632	112.402	Malus baccata	-
BACC03	PS-14		This study	China	CHN	Shanxi	37.8632	112.402	Malus baccata	-
BACC04	PS-14		This study	China	CHN	Shanxi	37.8632	112.402	Malus baccata	-		Clone
BACC05	PS-15		This study	China	CHN	Shanxi	37.8632	112.402	Malus baccata	-
BACC06	PS-16		This study	China	CHN	Shanxi	37.8632	112.402	Malus baccata	-
BACC07	PS-17		This study	China	CHN	Shanxi	37.8632	112.402	Malus baccata	-
BACC08	PS-20		This study	China	CHN	Shanxi	37.8632	112.402	Malus baccata	-
BACC09	PX-01		This study	China	CHN	Liaoning	40.2051	121.644	Malus baccata	-
BACC10	PX-03		This study	China	CHN	Liaoning	40.2051	121.644	Malus baccata	-
Bac_01	A25_W_Russia_322713		(2)	Former Soviet Union	-				Malus baccata	Mandshurica 2330		QC
Bac_02	Bac_02_LNYS20		(2)	China	CHN				Malus baccata	shandingzi7A		QC
Bac_06	Bac_06_LNYS32		(2)	China	CHN				Malus baccata	shandingziA		QC
Dom_07	A07_D_USA_588785	522	(2)	United States	USA				Malus domestica	Esopus Spitzenburg	Dessert
Dom_09	A09_D_NewZealand_392303	739	(2)	New Zealand	NZL				Malus domestica	Gala	Dessert	Clone
Dom_22	A22_D_UK_589673	705	(2)	United Kingdom	GBR				Malus domestica	Greensleeves	Dessert	Clone
Dom_23	A23_D_Germany_NP		(2)	Germany	DEU				Malus domestica	Usterapfel	Dessert	Admixed
Ori_01	A32_W_Turkey_644252		(2)	Turkey	TUR				Malus orientalis	99TU-06-01		QC
Sie_K_13	A47_S_Kazakhstan_GMAL4011		(2)	Kazakhstan	KAZ				Malus sieversii	-		QC
Sie_K_15	A49_S_Kazakhstan_657101		(2)	Kazakhstan	KAZ				Malus sieversii	-		QC
Sie_X_01	C74_S_Xinjiang_X1		(2)	China	CHN	Xinjiang	44.0965	79.7954	Malus sieversii	-
Sie_X_02	C77_S_Xinjiang_X2		(2)	China	CHN	Xinjiang	44.0965	79.7954	Malus sieversii	-
Sie_X_03	C78_S_Xinjiang_X3		(2)	China	CHN	Xinjiang	44.0965	79.7954	Malus sieversii	-
Sie_X_04	C80_S_Xinjiang_X4		(2)	China	CHN	Xinjiang	44.0965	79.7954	Malus sieversii	-
Sie_X_05	C81_S_Xinjiang_X5		(2)	China	CHN	Xinjiang	44.0965	79.7954	Malus sieversii	-
Sie_X_07	C85_S_Xinjiang_X7		(2)	China	CHN	Xinjiang	44.0965	79.7954	Malus sieversii	-
Sie_X_08	C86_S_Xinjiang_X8		(2)	China	CHN	Xinjiang	44.0965	79.7954	Malus sieversii	-
Sie_X_09	C87_S_Xinjiang_X9		(2)	China	CHN	Xinjiang	44.0965	79.7954	Malus sieversii	-
Sie_X_10	C88_S_Xinjiang_X10		(2)	China	CHN	Xinjiang	44.0965	79.7954	Malus sieversii	-
Sie_X_11	C89_S_Xinjiang_X11		(2)	China	CHN	Xinjiang	44.0965	79.7954	Malus sieversii	-
Sie_X_12	C90_S_Xinjiang_X12		(2)	China	CHN	Xinjiang	44.0965	79.7954	Malus sieversii	-
Sie_X_13	C93_S_Xinjiang_X13		(2)	China	CHN	Xinjiang	44.0965	79.7954	Malus sieversii	-
Sie_X_14	C94_S_Xinjiang_X14		(2)	China	CHN	Xinjiang	44.0965	79.7954	Malus sieversii	-
Sie_X_15	C96_S_Xinjiang_X15		(2)	China	CHN	Xinjiang	44.0965	79.7954	Malus sieversii	-		QC
Syl_08	A57_St_Yugoslavia_619168		(2)	Yugoslavia	-				Malus sylvestris	-		QC
Syl_09	A58_St_Norway_101888		(2)	Norway	NOR				Malus sylvestris	-		QC
Syl_10	A59_St_Russia_392302		(2)	Former Soviet Union	-				Malus sylvestris	-		QC
Sun_A01	Sun_A01	2348	(3)	Israel	ISR				Malus domestica	Anna	Dessert	Admixed
Sun_A02	Sun_A02	5	(3)	Russia	RUS				Malus domestica	Antonovka 1.5 pounds	Dessert	Admixed
Sun_A03	Sun_A03	95	(3)	France	FRA				Malus domestica	Calville Blanc	Dessert
Sun_A04	Sun_A04	2600	(3)	United Kingdom	GBR				Malus domestica	Chisel Jersey	Cider	Admixed
Sun_A05	Sun_A05	163	(3)	United Kingdom	GBR				Malus domestica	Cox's Orange Pippin	Dessert	Clone
Sun_A06	Sun_A06	448	(3)	United States	USA				Malus domestica	Delicious	Dessert
Sun_A08	Sun_A08	318	(3)	Japan	JPN				Malus domestica	Fuji Red Sport Type 2	Dessert	Clone
Sun_A10	Sun_A10	548	(3)	Australia	AUS				Malus domestica	Granny Smith	Dessert	Clone
Sun_A11	Sun_A11	57	(3)	United States	USA				Malus domestica	Jonathan	Dessert
Sun_A12	Sun_A12	10	(3)	France	FRA				Malus domestica	Lady	Dessert	Admixed
Sun_A13	Sun_A13	585	(3)	United States	USA				Malus domestica	Liberty	Dessert	Admixed
Sun_A14	Sun_A14	23	(3)	United States	USA				Malus domestica	Northern Spy	Dessert
Sun_A15	Sun_A15	9964	(3)	Russia	RUS				Malus domestica	Novosibirski Sweet	Dessert	Admixed
Sun_A16	Sun_A16	806	(3)	United States	USA				Malus domestica	Rhode Island Greening	Dessert
Sun_A17	Sun_A17	334	(3)	United States	USA				Malus domestica	Rome Beauty Law	Dessert
Sun_A18	Sun_A18	508	(3)	Canada	CAN				Malus domestica	Wijcik McIntosh	Dessert	Admixed
Sun_A19	Sun_A19	25	(3)	Russia	RUS				Malus domestica	Yellow Transparent	Dessert	Admixed
Sun_A20	Sun_A20	804	(3)	United Kingdom	GBR				Malus domestica	Pixie	Dessert
Sun_A21	Sun_A21	1489.2	(3)	United States	USA				Malus domestica	Honeycrisp	Dessert
Sun_X1	Sun_X1	739	(3)	United States	USA				Malus domestica	Royal Gala	Dessert
Sun_X2	Sun_X2	705	(3)	United Kingdom	GBR				Malus domestica	Greensleeves	Dessert
Sun_A35	Sun_A35		(3)	Kazakhstan	KAZ				Malus sieversii	-
Sun_A36	Sun_A36		(3)	Kazakhstan	KAZ				Malus sieversii	-
Sun_A37	Sun_A37		(3)	Kazakhstan	KAZ		47.26	81.59	Malus sieversii	-		Admixed
Sun_A38	Sun_A38		(3)	Kazakhstan	KAZ		45.68	81.86	Malus sieversii	-		Admixed
Sun_A39	Sun_A39		(3)	Kazakhstan	KAZ		47.27	81.5736	Malus sieversii	-		Admixed
Sun_A40	Sun_A40		(3)	Kazakhstan	KAZ		47.2556	81.5722	Malus sieversii	-		Admixed
Sun_A41	Sun_A41		(3)	Kazakhstan	KAZ		47.2644	81.5847	Malus sieversii	-		Admixed
Sun_A42	Sun_A42		(3)	Kazakhstan	KAZ		47.2644	81.5847	Malus sieversii	-		Admixed
Sun_A43	Sun_A43		(3)	Kazakhstan	KAZ				Malus sieversii	-
Sun_A44	Sun_A44		(3)	Kazakhstan	KAZ				Malus sieversii	-
Sun_A45	Sun_A45		(3)	Kazakhstan	KAZ		47.27	81.5736	Malus sieversii	-
Sun_A46	Sun_A46		(3)	Kazakhstan	KAZ		47.2556	81.5722	Malus sieversii	-		Admixed
Sun_A48	Sun_A48		(3)	Kazakhstan	KAZ		42.6658	70.2472	Malus sieversii	-		Admixed
Sun_C96	Sun_C96		(3)	China	CHN				Malus sieversii	-		Clone
Sun_X3	Sun_X3		(3)	Kazakhstan	KAZ		42.68	70.2586	Malus sieversii	-
Sun_X4	Sun_X4		(3)	Kazakhstan	KAZ		42.8883	69.8811	Malus sieversii	-
Sun_X5	Sun_X5		(3)	Kazakhstan	KAZ		45.4	80.4167	Malus sieversii	-		Admixed
Sun_X6	Sun_X6		(3)	Kazakhstan	KAZ		43.2917	79.5139	Malus sieversii	-
Sun_X7	Sun_X7		(3)	Kazakhstan	KAZ				Malus sieversii	-
Sun_X8	Sun_X8		(3)	Kazakhstan	KAZ		43.3397	79.4817	Malus sieversii	-
Sun_X9	Sun_X9		(3)	Kazakhstan	KAZ				Malus sieversii	-
Sun_A51	Sun_A51		(3)	Germany	DEU	Bern	51.0899	5.96838	Malus sylvestris	-
Sun_A52	Sun_A52		(3)	Germany	DEU	Bern	51.0899	5.96838	Malus sylvestris	-
Sun_A53	Sun_A53		(3)	Germany	DEU	Bern	51.0899	5.96838	Malus sylvestris	-
Sun_A54	Sun_A54		(3)	Germany	DEU	Bern	51.0899	5.96838	Malus sylvestris	-
Sun_A55	Sun_A55		(3)	Macedonia	MKD	Site1	41.6503	21.2167	Malus sylvestris	-
Sun_X10	Sun_X10		(3)	Germany	DEU	Bern	51.0899	5.96838	Malus sylvestris	-
Sun_X11	Sun_X11		(3)	Macedonia	MKD	Site1	41.6503	21.2167	Malus sylvestris	-
Sun_X12	Sun_X12		(3)	Germany	DEU	Bern	51.0899	5.96838	Malus sylvestris	-
Sun_X13	Sun_X13		(3)	Macedonia	MKD	Site1	41.6503	21.2167	Malus sylvestris	-
Note:	Clones, individuals that are genetically identical to at least one other accession, were removed from further analyses.
	QC, data failing quality control (SNP missing rate > 30%) were removed from further analysis.
	Admixed interspecific hybrid accessions were removed from the population genomic analysis.
Reference:	1. C. Denancé, H. Muranty, C.-E. Durel, MUNQ - Malus UNiQue genotype code for grouping apple accessions corresponding to a unique genotypic profile, Portail Data INRAE (2020); https://doi.org/10.15454/HKGMAS .
	2. N. Duan, Y. Bai, H. Sun, N. Wang, Y. Ma, M. Li, X. Wang, C. Jiao, N. Legall, L. Mao, S. Wan, K. Wang, T. He, S. Feng, Z. Zhang, Z. Mao, X. Shen, X. Chen, Y. Jiang, S. Wu, C. Yin, S. Ge, L. Yang, S. Jiang, H. Xu, J. Liu, D. Wang, C. Qu, Y. Wang, W. Zuo, L. Xiang, C. Liu, D. Zhang, Y. Gao, Y. Xu, K. Xu, T. Chao, G. Fazio, H. Shu, G.-Y. Zhong, L. Cheng, Z. Fei, X. Chen, Genome re-sequencing revea…
	3. X. Sun, C. Jiao, H. Schwaninger, C. T. Chao, Y. Ma, N. Duan, A. Khan, S. Ban, K. Xu, L. Cheng, G.-Y. Zhong, Z. Fei, Phased diploid genome assemblies and pan-genomes provide insights into the genetic history of apple domestication. Nature Genetics, 1–10 (2020).
