## Supplementary material for "Gene flow from the European wild apple and selection shaped the domesticated apple (*Malus domestica* Borkh.) genome": SI Appendix: Dataset_S3.xlsx

### Sheet: Dataset S3
Dataset S3. Hard and soft sweep genes KEGG enrichment analysis in cultivar and wild apple populations.
Population and selection type	KEGG ORTHOLOGY	Description	GeneRatio	BgRatio	pvalue	p.adjust	qvalue	geneID	Count
Hard sweep genes in DomC	ko00053	Ascorbate and aldarate metabolism	2/9	109/10891	0.00341289	0.0181522	0.0136483	MD03G1000400/MD03G1000500	2
	ko00592	alpha-Linolenic acid metabolism	2/9	135/10891	0.00518635	0.0181522	0.0136483	MD15G1023600/MD15G1023700	2
	ko00400	Phenylalanine, tyrosine and tryptophan biosynthesis	1/9	93/10891	0.0743054	0.173379	0.13036	MD13G1016400	1
	ko00051	Fructose and mannose metabolism	1/9	140/10891	0.109957	0.192424	0.14468	MD07G1141700	1
	ko04145	Phagosome	1/9	196/10891	0.150837	0.211172	0.158776	MD03G1004400	1
	ko00520	Amino sugar and nucleotide sugar metabolism	1/9	245/10891	0.18523	0.216101	0.162482	MD07G1141700	1
	ko01230	Biosynthesis of amino acids	1/9	467/10891	0.326038	0.326038	0.245141	MD13G1016400	1
Hard sweep genes in DomD	ko00740	Riboflavin metabolism	2/41	32/10891	0.00638541	0.242645	0.241973	MD16G1013600/MD16G1013500	2
	ko00500	Starch and sucrose metabolism	5/41	387/10891	0.0144554	0.274653	0.273892	MD15G1031400/MD15G1049000/MD16G1016800/MD16G1021000/MD16G1021500	5
	ko00030	Pentose phosphate pathway	2/41	97/10891	0.0514319	0.583457	0.581841	MD05G1354900/MD15G1031400	2
	ko00261	Monobactam biosynthesis	1/41	19/10891	0.0692097	0.583457	0.581841	MD16G1017700	1
	ko03440	Homologous recombination	2/41	140/10891	0.0972642	0.583457	0.581841	MD16G1027600/MD16G1027700	2
	ko00300	Lysine biosynthesis	1/41	31/10891	0.110489	0.583457	0.581841	MD16G1017700	1
	ko00760	Nicotinate and nicotinamide metabolism	1/41	36/10891	0.127157	0.583457	0.581841	MD16G1029000	1
	ko00270	Cysteine and methionine metabolism	2/41	197/10891	0.169358	0.583457	0.581841	MD16G1017700/MD16G1043200	2
	ko00790	Folate biosynthesis	1/41	53/10891	0.181579	0.583457	0.581841	MD15G1034300	1
	ko00073	Cutin, suberine and wax biosynthesis	1/41	56/10891	0.190833	0.583457	0.581841	MD16G1020300	1
	ko00904	Diterpenoid biosynthesis	1/41	65/10891	0.217987	0.583457	0.581841	MD15G1034400	1
	ko00905	Brassinosteroid biosynthesis	1/41	70/10891	0.232686	0.583457	0.581841	MD16G1035700	1
	ko03410	Base excision repair	1/41	74/10891	0.244251	0.583457	0.581841	MD03G1127000	1
	ko00010	Glycolysis / Gluconeogenesis	2/41	262/10891	0.259101	0.583457	0.581841	MD05G1354900/MD15G1031400	2
	ko00240	Pyrimidine metabolism	2/41	267/10891	0.266123	0.583457	0.581841	MD16G1026100/MD16G1027200	2
	ko04141	Protein processing in endoplasmic reticulum	3/41	477/10891	0.266812	0.583457	0.581841	MD15G1053800/MD16G1020600/MD16G1027100	3
	ko00400	Phenylalanine, tyrosine and tryptophan biosynthesis	1/41	93/10891	0.296902	0.583457	0.581841	MD16G1013900	1
	ko04712	Circadian rhythm - plant	1/41	98/10891	0.310152	0.583457	0.581841	MD16G1018000	1
	ko03022	Basal transcription factors	1/41	102/10891	0.320576	0.583457	0.581841	MD15G1045700	1
	ko03430	Mismatch repair	1/41	112/10891	0.345969	0.583457	0.581841	MD03G1127000	1
	ko01210	2-Oxocarboxylic acid metabolism	1/41	133/10891	0.396316	0.583457	0.581841	MD16G1017700	1
	ko00592	alpha-Linolenic acid metabolism	1/41	135/10891	0.400909	0.583457	0.581841	MD16G1047500	1
	ko00260	Glycine, serine and threonine metabolism	1/41	137/10891	0.405467	0.583457	0.581841	MD16G1017700	1
	ko00051	Fructose and mannose metabolism	1/41	140/10891	0.412242	0.583457	0.581841	MD05G1354900	1
	ko03030	DNA replication	1/41	140/10891	0.412242	0.583457	0.581841	MD03G1127000	1
	ko00970	Aminoacyl-tRNA biosynthesis	1/41	142/10891	0.416717	0.583457	0.581841	MD16G1000800	1
	ko00562	Inositol phosphate metabolism	1/41	153/10891	0.440739	0.583457	0.581841	MD16G1029100	1
	ko03420	Nucleotide excision repair	1/41	155/10891	0.445002	0.583457	0.581841	MD03G1127000	1
	ko00561	Glycerolipid metabolism	1/41	169/10891	0.473967	0.583457	0.581841	MD15G1043100	1
	ko04144	Endocytosis	2/41	421/10891	0.474259	0.583457	0.581841	MD05G1355000/MD16G1018100	2
	ko04070	Phosphatidylinositol signaling system	1/41	170/10891	0.475978	0.583457	0.581841	MD16G1029100	1
	ko04145	Phagosome	1/41	196/10891	0.525721	0.601637	0.59997	MD16G1029100	1
	ko01230	Biosynthesis of amino acids	2/41	467/10891	0.530022	0.601637	0.59997	MD16G1013900/MD16G1017700	2
	ko04146	Peroxisome	1/41	203/10891	0.538307	0.601637	0.59997	MD16G1026600	1
	ko00380	Tryptophan metabolism	1/41	225/10891	0.575776	0.621355	0.619633	MD15G1033900	1
	ko03018	RNA degradation	1/41	233/10891	0.588652	0.621355	0.619633	MD16G1035100	1
	ko00520	Amino sugar and nucleotide sugar metabolism	1/41	245/10891	0.607253	0.623666	0.621938	MD15G1031400	1
	ko04016	MAPK signaling pathway - plant	1/41	355/10891	0.743656	0.743656	0.741596	MD15G1049300	1
Hard sweep genes in SiOr	ko00514	Other types of O-glycan biosynthesis	1/5	56/10891	0.0254509	0.0308366	NA	MD06G1008500	1
	ko00920	Sulfur metabolism	1/5	68/10891	0.0308366	0.0308366	NA	MD11G1215200	1
Hard sweep genes in SylE	ko03013	Nucleocytoplasmic transport	2/3	404/10891	0.00401689	0.0241013	0.0126849	MD15G1111800/MD15G1112100	2
	ko00020	Citrate cycle (TCA cycle)	1/3	122/10891	0.0332337	0.0658643	0.0346654	MD01G1097100	1
	ko01210	2-Oxocarboxylic acid metabolism	1/3	133/10891	0.0361935	0.0658643	0.0346654	MD01G1097100	1
	ko00480	Glutathione metabolism	1/3	198/10891	0.0535597	0.0658643	0.0346654	MD01G1097100	1
	ko04146	Peroxisome	1/3	203/10891	0.0548869	0.0658643	0.0346654	MD01G1097100	1
	ko01230	Biosynthesis of amino acids	1/3	467/10891	0.123212	0.123212	0.0648484	MD01G1097100	1
Hard sweep genes in SylW	ko00904	Diterpenoid biosynthesis	2/12	65/10891	0.00222736	0.0356377	0.0257904	MD07G1083200/MD11G1208500	2
	ko03030	DNA replication	2/12	140/10891	0.00995197	0.0645109	0.0466855	MD07G1085900/MD14G1024000	2
	ko03420	Nucleotide excision repair	2/12	155/10891	0.0120958	0.0645109	0.0466855	MD14G1024000/MD15G1441400	2
	ko03015	mRNA surveillance pathway	2/12	278/10891	0.0361964	0.12471	0.0902506	MD13G1142500/MD15G1393300	2
	ko00780	Biotin metabolism	1/12	36/10891	0.0389719	0.12471	0.0902506	MD02G1098500	1
	ko00860	Porphyrin metabolism	1/12	84/10891	0.0887695	0.207492	0.150159	MD15G1426600	1
	ko00061	Fatty acid biosynthesis	1/12	87/10891	0.0918019	0.207492	0.150159	MD02G1098500	1
	ko03022	Basal transcription factors	1/12	102/10891	0.106825	0.207492	0.150159	MD15G1441400	1
	ko03430	Mismatch repair	1/12	112/10891	0.116714	0.207492	0.150159	MD14G1024000	1
	ko03440	Homologous recombination	1/12	140/10891	0.143872	0.218967	0.158463	MD14G1024000	1
	ko01212	Fatty acid metabolism	1/12	147/10891	0.15054	0.218967	0.158463	MD02G1098500	1
	ko03008	Ribosome biogenesis in eukaryotes	1/12	174/10891	0.175818	0.234425	0.169649	MD08G1080300	1
	ko00190	Oxidative phosphorylation	1/12	272/10891	0.261887	0.322322	0.23326	MD15G1426600	1
	ko04016	MAPK signaling pathway - plant	1/12	355/10891	0.328251	0.375144	0.271485	MD13G1142500	1
	ko03013	Nucleocytoplasmic transport	1/12	404/10891	0.364814	0.389135	0.281611	MD15G1111800	1
	ko04141	Protein processing in endoplasmic reticulum	1/12	477/10891	0.415914	0.415914	0.30099	MD15G1427500	1
Soft sweep genes in DomC	ko00563	Glycosylphosphatidylinositol (GPI)-anchor biosynthesis	3/28	59/10891	0.000449311	0.0085369	0.00756734	MD07G1151600/MD17G1018500/MD17G1027000	3
	ko00740	Riboflavin metabolism	2/28	32/10891	0.00301433	0.0286362	0.0253839	MD16G1013600/MD16G1013500	2
	ko00040	Pentose and glucuronate interconversions	3/28	256/10891	0.0272673	0.172693	0.15308	MD15G1025100/MD15G1025200/MD15G1025000	3
	ko00073	Cutin, suberine and wax biosynthesis	1/28	56/10891	0.134565	0.478009	0.42372	MD17G1011500	1
	ko00062	Fatty acid elongation	1/28	71/10891	0.167533	0.478009	0.42372	MD07G1157600	1
	ko00860	Porphyrin metabolism	1/28	84/10891	0.195123	0.478009	0.42372	MD11G1241700	1
	ko00400	Phenylalanine, tyrosine and tryptophan biosynthesis	1/28	93/10891	0.213705	0.478009	0.42372	MD16G1013900	1
	ko00030	Pentose phosphate pathway	1/28	97/10891	0.22183	0.478009	0.42372	MD17G1017900	1
	ko02010	ABC transporters	1/28	103/10891	0.233866	0.478009	0.42372	MD17G1026800	1
	ko00052	Galactose metabolism	1/28	112/10891	0.251584	0.478009	0.42372	MD17G1030100	1
	ko03013	Nucleocytoplasmic transport	2/28	404/10891	0.278688	0.48137	0.426699	MD17G1026600/MD17G1026700	2
	ko00561	Glycerolipid metabolism	1/28	169/10891	0.354959	0.54574	0.483758	MD10G1300100	1
	ko00564	Glycerophospholipid metabolism	1/28	191/10891	0.391054	0.54574	0.483758	MD17G1020500	1
	ko00480	Glutathione metabolism	1/28	198/10891	0.402124	0.54574	0.483758	MD17G1017900	1
	ko00380	Tryptophan metabolism	1/28	225/10891	0.443034	0.561177	0.497442	MD17G1030000	1
	ko03015	mRNA surveillance pathway	1/28	278/10891	0.515632	0.612312	0.54277	MD17G1029600	1
	ko00500	Starch and sucrose metabolism	1/28	387/10891	0.637358	0.712341	0.631438	MD17G1029700	1
	ko01230	Biosynthesis of amino acids	1/28	467/10891	0.707322	0.715093	0.633877	MD16G1013900	1
	ko04141	Protein processing in endoplasmic reticulum	1/28	477/10891	0.715093	0.715093	0.633877	MD17G1020300	1
Soft sweep genes in DomD	ko00051	Fructose and mannose metabolism	4/14	140/10891	2.36915e-05	0.000473831	0.000448892	MD01G1194600/MD01G1194700/MD01G1195100/MD01G1195200	4
	ko00040	Pentose and glucuronate interconversions	4/14	256/10891	0.000247872	0.00247872	0.00234826	MD01G1194600/MD01G1194700/MD01G1195100/MD01G1195200	4
	ko00230	Purine metabolism	2/14	359/10891	0.0759494	0.301392	0.285529	MD01G1181300/MD01G1192300	2
	ko04136	Autophagy - other	1/14	87/10891	0.10627	0.301392	0.285529	MD01G1091000	1
	ko00030	Pentose phosphate pathway	1/14	97/10891	0.117789	0.301392	0.285529	MD01G1192300	1
	ko04712	Circadian rhythm - plant	1/14	98/10891	0.118933	0.301392	0.285529	MD01G1090200	1
	ko00052	Galactose metabolism	1/14	112/10891	0.134808	0.301392	0.285529	MD01G1192300	1
	ko03430	Mismatch repair	1/14	112/10891	0.134808	0.301392	0.285529	MD06G1015200	1
	ko03020	RNA polymerase	1/14	113/10891	0.135932	0.301392	0.285529	MD01G1181300	1
	ko03030	DNA replication	1/14	140/10891	0.165765	0.301392	0.285529	MD06G1015200	1
	ko03440	Homologous recombination	1/14	140/10891	0.165765	0.301392	0.285529	MD06G1015200	1
	ko03420	Nucleotide excision repair	1/14	155/10891	0.181923	0.303206	0.287247	MD06G1015200	1
	ko03008	Ribosome biogenesis in eukaryotes	1/14	174/10891	0.201973	0.310728	0.294373	MD01G1194500	1
	ko00520	Amino sugar and nucleotide sugar metabolism	1/14	245/10891	0.272927	0.337633	0.319863	MD01G1192300	1
	ko00010	Glycolysis / Gluconeogenesis	1/14	262/10891	0.289023	0.337633	0.319863	MD01G1192300	1
	ko00240	Pyrimidine metabolism	1/14	267/10891	0.293694	0.337633	0.319863	MD01G1181300	1
	ko00190	Oxidative phosphorylation	1/14	272/10891	0.298336	0.337633	0.319863	MD16G1033600	1
	ko03015	mRNA surveillance pathway	1/14	278/10891	0.30387	0.337633	0.319863	MD01G1186100	1
	ko00500	Starch and sucrose metabolism	1/14	387/10891	0.397602	0.418528	0.396501	MD01G1192300	1
	ko03040	Spliceosome	1/14	487/10891	0.473151	0.473151	0.448248	MD06G1015500	1
Soft sweep genes in SiOr	ko03410	Base excision repair	1/2	74/10891	0.0135437	0.0363376	0.00425002	MD07G1029900	1
	ko00591	Linoleic acid metabolism	1/2	88/10891	0.0160956	0.0363376	0.00425002	MD11G1023100	1
	ko03430	Mismatch repair	1/2	112/10891	0.0204626	0.0363376	0.00425002	MD07G1029900	1
	ko00592	alpha-Linolenic acid metabolism	1/2	135/10891	0.0246386	0.0363376	0.00425002	MD11G1023100	1
	ko03030	DNA replication	1/2	140/10891	0.0255452	0.0363376	0.00425002	MD07G1029900	1
	ko03440	Homologous recombination	1/2	140/10891	0.0255452	0.0363376	0.00425002	MD07G1029900	1
	ko03420	Nucleotide excision repair	1/2	155/10891	0.0282626	0.0363376	0.00425002	MD07G1029900	1
	ko00240	Pyrimidine metabolism	1/2	267/10891	0.0484325	0.0544866	0.0063727	MD07G1029900	1
	ko00230	Purine metabolism	1/2	359/10891	0.0648424	0.0648424	0.0075839	MD07G1029900	1
Soft sweep genes in SylW	ko00190	Oxidative phosphorylation	1/2	272/10891	0.049328	0.0641319	0.0337536	MD02G1074600	1
	ko04016	MAPK signaling pathway - plant	1/2	355/10891	0.0641319	0.0641319	0.0337536	MD17G1204900	1
Note:	DomC, Cider M. domestica; DomD, Dessert M. domestica; SiOr, M. sieversii and M. orientalis; SylE, Eastern Europe M. sylvestris; SylW, Western Europe M. sylvestris; Bacc, M. baccata.
