## Supplementary material for "Gene flow from the European wild apple and selection shaped the domesticated apple (*Malus domestica* Borkh.) genome": SI Appendix: Dataset_S4.xlsx

### Sheet: Dataset S4
Dataset S4. Genes associated with balancing selection in cultivar and wild apple populations.
Gene ID	Chromosome	Populaitons	TF	Rgene	florid	Interproscan annotation	TAIR10 annotation (Best-hit-arabi-name |arabi-symbol|arabi-defline)								TF	Rgene	florid
MD01G1036500	Chr01	DomC,SylW	none	none	none	GTP cyclohydrolase II	AT5G64300.1|ATGCH,ATRIBA1,GCH,RFD1|GTP cyclohydrolase II								none	none	none
MD01G1068300	Chr01	SylW	none	none	none	Protein of unknown function (DUF604)	AT5G41460.1|none|Protein of unknown function (DUF604)								none	none	none
MD01G1073400	Chr01	SylW	none	none	none	glycosyl transferase family 1 protein	AT4G01210.1|none|glycosyl transferase family 1 protein								none	none	none
MD01G1073700	Chr01	SylW	none	none	none	Calcium-dependent lipid-binding (CaLB domain) family protein	AT4G01200.1|none|Calcium-dependent lipid-binding (CaLB domain) family protein								none	none	none
MD01G1094300	Chr01	SylE,SylW	none	none	none	Protein of unknown function	AT1G21280.1|none|none								none	none	none
MD01G1158600	Chr01	DomC,DomD,SiOr,SylE,SylW	ERF	none	none	Integrase-type DNA-binding superfamily protein	AT2G40340.1|AtERF48,DREB2C|Integrase-type DNA-binding superfamily protein								ERF	none	none
MD01G1191600	Chr01	SylW	bHLH	none	none	basic helix-loop-helix (bHLH) DNA-binding superfamily protein	AT5G51790.1|none|basic helix-loop-helix (bHLH) DNA-binding superfamily protein								bHLH	none	none
MD01G1194200	Chr01	SylE,SylW	none	none	none	Pentatricopeptide repeat (PPR-like) superfamily protein	AT4G38010.1|none|Pentatricopeptide repeat (PPR-like) superfamily protein								none	none	none
MD02G1009900	Chr02	DomC,DomD,SiOr,SylE,SylW	none	none	none	homolog of yeast FIP1 [V]	AT5G58040.1|ATFIP1[V],ATFIPS5,FIP1[V],FIPS5|homolog of yeast FIP1 [V]								none	none	none
MD02G1060000	Chr02	SylW	none	none	none	Exostosin family protein	AT5G19670.1|none|Exostosin family protein								none	none	none
MD02G1150200	Chr02	SylE,SylW	none	none	none	F-box family protein	AT5G07610.1|none|F-box family protein								none	none	none
MD02G1164700	Chr02	DomC	none	CNL	none	Disease resistance protein (CC-NBS-LRR class) family	AT5G66900.1|none|Disease resistance protein (CC-NBS-LRR class) family								none	none	none
MD03G1086000	Chr03	DomC,SylE,SylW	none	none	none	plastid transcriptionally active 16	AT3G46780.1|PTAC16|plastid transcriptionally active 16								none	none	none
MD04G1019100	Chr04	SylW	none	none	none	Leucine-rich repeat protein kinase family protein	AT3G23750.1|none|Leucine-rich repeat protein kinase family protein								none	none	none
MD04G1035200	Chr04	SylW	none	TNL	none	disease resistance protein (TIR-NBS-LRR class)	AT5G17680.1|none|disease resistance protein (TIR-NBS-LRR class), putative								none	TNL	none
MD04G1066000	Chr04	DomC,DomD,SiOr,SylW	none	none	none	PAS domain-containing protein tyrosine kinase family protein	AT4G23050.1|none|PAS domain-containing protein tyrosine kinase family protein								none	none	none
MD04G1092800	Chr04	DomC,SylW	none	none	none	ATP binding cassette subfamily B1	AT2G36910.1|ABCB1,ATPGP1,PGP1|ATP binding cassette subfamily B1								none	none	none
MD04G1125700	Chr04	SylW	none	none	none	HSP20-like chaperones superfamily protein	AT2G37570.1|SLT1|HSP20-like chaperones superfamily protein								none	none	none
MD04G1130900	Chr04	SylW	none	none	none	FTSH protease 10	AT1G07510.1|ftsh10|FTSH protease 10								none	none	none
MD04G1191400	Chr04	DomC,DomD,SylE,SylW	none	none	VIP5	plus-3 domain-containing protein	AT1G61040.1|VIP5|plus-3 domain-containing protein								none	none	VIP5
MD05G1121300	Chr05	DomC,SylW	none	none	none	Protein kinase protein with adenine nucleotide alpha hydrolases-like domain	AT2G16750.1|none|Protein kinase protein with adenine nucleotide alpha hydrolases-like domain								none	none	none
MD05G1189100	Chr05	SylW	none	none	none	Tetratricopeptide repeat (TPR)-like superfamily protein	AT5G20190.1|none|Tetratricopeptide repeat (TPR)-like superfamily protein								none	none	none
MD05G1218500	Chr05	SylE,SylW	none	none	none	HXXXD-type acyl-transferase family protein	AT3G26040.1|none|HXXXD-type acyl-transferase family protein								none	none	none
MD05G1275500	Chr05	DomC,DomD,SylE,SylW	none	none	none	multidrug resistance-associated protein 2	AT2G34660.2|ATMRP2,EST4,MRP2|multidrug resistance-associated protein 2								none	none	none
MD06G1008500	Chr06	SylE	none	none	none	xyloglucanase 113	AT2G35610.1|XEG113|xyloglucanase 113								none	none	none
MD06G1010800	Chr06	SylW	none	none	none	Biotin/lipoate A/B protein ligase family	AT4G31050.1|none|Biotin/lipoate A/B protein ligase family								none	none	none
MD06G1036400	Chr06	SylW	C3H	none	none	Zinc finger (CCCH-type) family protein	AT1G32360.1|none|Zinc finger (CCCH-type) family protein								C3H	none	none
MD06G1060700	Chr06	DomD	none	none	none	Protein of unknown function	AT5G47580.1|none|none								none	none	none
MD06G1081700	Chr06	SylW	none	none	none	AT hook motif DNA-binding family protein	AT1G63470.1|none|AT hook motif DNA-binding family protein								none	none	none
MD06G1098100	Chr06	DomC,DomD,SylE,SylW	none	none	none	Protein of unknown function	AT5G41620.1|none|none								none	none	none
MD06G1166300	Chr06	DomC,DomD,SiOr,SylE,SylW	none	none	none	Concanavalin A-like lectin protein kinase family protein	AT1G15530.1|none|Concanavalin A-like lectin protein kinase family protein								none	none	none
MD06G1238800	Chr06	DomC,SylE,SylW	none	none	none	ARF-GAP domain 15	AT3G17660.1|AGD15|ARF-GAP domain 15								none	none	none
MD07G1051400	Chr07	SylE,SylW	none	none	none	disease resistance family protein / LRR family protein	AT2G34930.1|none|disease resistance family protein / LRR family protein								none	none	none
MD07G1098200	Chr07	DomC,DomD,SiOr,SylW	none	none	none	Pentatricopeptide repeat (PPR-like) superfamily protein	AT1G71460.1|none|Pentatricopeptide repeat (PPR-like) superfamily protein								none	none	none
MD07G1159400	Chr07	DomC,SylW	none	none	none	transducin family protein / WD-40 repeat family protein	AT4G00800.1|none|transducin family protein / WD-40 repeat family protein								none	none	none
MD07G1178400	Chr07	DomC,DomD,SiOr,SylE,SylW	none	none	none	IQ-domain 2	AT5G03040.2|iqd2|IQ-domain 2								none	none	none
MD07G1253900	Chr07	DomC,DomD,SiOr,SylE,SylW	none	none	none	phosphate starvation-induced gene 3	AT3G47420.1|ATPS3,PS3|phosphate starvation-induced gene 3								none	none	none
MD07G1276200	Chr07	DomC,SylW	none	none	none	Methyltransferase MT-A70 family protein	AT4G09980.1|EMB1691|Methyltransferase MT-A70 family protein								none	none	none
MD07G1288900	Chr07	DomC,SylE,SylW	none	none	none	prolyl oligopeptidase family protein	AT5G24260.1|none|prolyl oligopeptidase family protein								none	none	none
MD08G1015000	Chr08	DomC,DomD,SiOr,SylE,SylW	none	none	none	Plant protein of unknown function (DUF869)	AT1G47900.2|none|Plant protein of unknown function (DUF869)								none	none	none
MD08G1046500	Chr08	DomC,DomD,SylE,SylW	none	none	none	3beta-hydroxysteroid-dehydrogenase/decarboxylase isoform 2	AT2G26260.1|3BETAHSD/D2,AT3BETAHSD/D2|3beta-hydroxysteroid-dehydrogenase/decarboxylase isoform 2								none	none	none
MD08G1073800	Chr08	SylW	none	none	none	Core-2/I-branching beta-1	AT5G11730.1|none|Core-2/I-branching beta-1,6-N-acetylglucosaminyltransferase family protein								none	none	none
MD08G1110500	Chr08	DomC,DomD,SiOr,SylE,SylW	none	none	none	Protein kinase family protein with leucine-rich repeat domain	AT5G25930.1|none|Protein kinase family protein with leucine-rich repeat domain								none	none	none
MD09G1022300	Chr09	DomC	none	none	none	RAB GTPase homolog E1B	AT4G20360.1|ATRAB8D,ATRABE1B,RABE1b|RAB GTPase homolog E1B								none	Ppi	none
MD09G1150100	Chr09	SylW	none	none	none	glucan synthase-like 7	AT1G06490.1|ATGSL07,atgsl7,gsl07|glucan synthase-like 7								none	none	none
MD09G1223600	Chr09	DomC,SylE,SylW	none	none	none	H(+)-ATPase 9	AT1G80660.1|AHA9,HA9|H(+)-ATPase 9								none	none	none
MD09G1246500	Chr09	SylW	none	none	none	Protein kinase superfamily protein	AT1G53050.1|none|Protein kinase superfamily protein								none	none	none
MD10G1054200	Chr10	DomC,DomD,SylE,SylW	none	none	none	Chaperone DnaJ-domain superfamily protein	AT5G64360.4|none|Chaperone DnaJ-domain superfamily protein								none	none	none
MD10G1178200	Chr10	SylW	none	none	none	Protein kinase family protein with leucine-rich repeat domain	AT1G35710.1|none|Protein kinase family protein with leucine-rich repeat domain								none	none	none
MD11G1116900	Chr11	DomC,SylW	none	none	none	HXXXD-type acyl-transferase family protein	AT3G26040.1|none|HXXXD-type acyl-transferase family protein								none	none	none
MD12G1126100	Chr12	SylW	MYB_related	none	none	Homeodomain-like superfamily protein	AT3G09600.1|RVE8 (REVEILLE 8) (Primary Symbol), LCL5 (LHY-CCA1-LIKE5)|Homeodomain-like superfamily protein								MYB_related	none	none
MD12G1191600	Chr12	DomC,DomD,SiOr,SylE,SylW	none	none	none	Leucine-rich repeat protein kinase family protein	AT5G58300.1|none|Leucine-rich repeat protein kinase family protein								none	none	none
MD12G1192800	Chr12	DomC,SylE,SylW	none	none	none	Leucine-rich repeat protein kinase family protein	AT5G01950.1|none|Leucine-rich repeat protein kinase family protein								none	none	none
MD12G1216900	Chr12	SylW	none	none	none	Protein of unknown function	AT1G09040.1|none|none								none	none	none
MD12G1227000	Chr12	SylW	none	none	none	inosine-uridine preferring nucleoside hydrolase family protein	AT5G18860.1|none|inosine-uridine preferring nucleoside hydrolase family protein								none	none	none
MD13G1008200	Chr13	DomC,SylE,SylW	none	none	none	Phototropic-responsive NPH3 family protein	AT3G19850.1|none|Phototropic-responsive NPH3 family protein								none	none	none
MD13G1010700	Chr13	SylW	none	none	none	P-loop containing nucleoside triphosphate hydrolases superfamily protein	AT1G65810.1|none|P-loop containing nucleoside triphosphate hydrolases superfamily protein								none	none	none
MD13G1104700	Chr13	SylE	none	none	none	Cellulase (glycosyl hydrolase family 5) protein	AT1G13130.1|none|Cellulase (glycosyl hydrolase family 5) protein								none	none	none
MD13G1130300	Chr13	DomC,SylE,SylW	none	none	none	MEI2-like protein 1	AT5G61960.2|AML1,ML1|MEI2-like protein 1								none	none	none
MD13G1141900	Chr13	SylW	none	none	none	TRAF-like family protein	AT3G17380.1|none|TRAF-like family protein								none	none	none
MD13G1165700	Chr13	SylW	none	none	none	2-oxoacid dehydrogenases acyltransferase family protein	AT3G06850.1|BCE2,DIN3,LTA1|2-oxoacid dehydrogenases acyltransferase family protein								none	none	none
MD13G1245600	Chr13	DomC,DomD,SiOr,SylE,SylW	none	none	none	metaxin-related	AT2G19080.1|none|metaxin-related								none	none	none
MD14G1071100	Chr14	DomC,DomD,SiOr,SylE,SylW	none	none	none	Leucine-rich repeat protein kinase family protein	AT2G41820.1|none|Leucine-rich repeat protein kinase family protein								none	none	none
MD14G1126300	Chr14	SylW	none	none	none	Ypt/Rab-GAP domain of gyp1p superfamily protein	AT5G41940.1|none|Ypt/Rab-GAP domain of gyp1p superfamily protein								none	none	none
MD14G1199700	Chr14	DomC	none	none	none	Tetratricopeptide repeat (TPR)-like superfamily protein	AT1G74630.1|none|Tetratricopeptide repeat (TPR)-like superfamily protein								none	none	none
MD14G1223500	Chr14	DomC,SylE,SylW	none	none	none	Pentatricopeptide repeat (PPR) superfamily protein	AT1G53330.1|none|Pentatricopeptide repeat (PPR) superfamily protein								none	none	none
MD15G1134500	Chr15	DomC,DomD,SylE,SylW	none	none	none	S-adenosyl-L-methionine-dependent methyltransferases superfamily protein	AT5G64030.1|none|S-adenosyl-L-methionine-dependent methyltransferases superfamily protein								none	none	none
MD15G1188300	Chr15	SylW	none	none	none	Coatomer	AT3G15980.3|none|Coatomer, beta\' subunit								none	none	none
MD15G1266500	Chr15	SylW	GRAS	none	none	GRAS family transcription factor	AT4G36710.1|none|GRAS family transcription factor								GRAS	none	none
MD15G1276700	Chr15	SylW	none	none	none	SKU5 similar 17	AT5G66920.1|sks17|SKU5 similar 17								none	none	none
MD15G1326700	Chr15	SylE,SylW	none	none	none	Haloacid dehalogenase-like hydrolase (HAD) superfamily protein	AT5G65140.1|none|Haloacid dehalogenase-like hydrolase (HAD) superfamily protein								none	none	none
MD15G1359600	Chr15	DomC,DomD,SiOr,SylE,SylW	none	none	none	Pentatricopeptide repeat (PPR-like) superfamily protein	AT1G19720.1|none|Pentatricopeptide repeat (PPR-like) superfamily protein								none	none	none
MD16G1010900	Chr16	DomC,DomD,SylE,SylW	none	none	none	Lactate/malate dehydrogenase family protein	AT4G17260.1|none|Lactate/malate dehydrogenase family protein								none	none	none
MD16G1022000	Chr16	SylW	none	none	none	Plant invertase/pectin methylesterase inhibitor superfamily	AT1G23200.1|none|Plant invertase/pectin methylesterase inhibitor superfamily								none	none	none
MD16G1028200	Chr16	SylW	none	none	none	TPX2 (targeting protein for Xklp2) protein family	AT1G70950.1|none|TPX2 (targeting protein for Xklp2) protein family								none	none	none
MD16G1116500	Chr16	DomC,SylW	none	none	none	NA	none|none|none								none	none	none
MD16G1116600	Chr16	DomC,SylW	none	none	none	ARM repeat superfamily protein	AT1G24330.1|none|ARM repeat superfamily protein								none	none	none
MD16G1158100	Chr16	SylE,SylW	none	none	none	chitinase-like protein 2	AT3G16920.1|ATCTL2,CTL2|chitinase-like protein 2								none	none	none
MD16G1232700	Chr16	SylW	none	none	none	BLISTER	AT3G23980.1|BLI,KOS1|BLISTER								none	none	none
MD17G1046300	Chr17	DomC,DomD,SiOr,SylE,SylW	none	none	none	Actin cross-linking protein	AT1G27100.1|none|Actin cross-linking protein								none	none	none
MD17G1131800	Chr17	SylW	none	none	none	MATE efflux family protein	AT3G59030.1|ATTT12,TT12|MATE efflux family protein								none	none	none
Note:	DomC, Cider M. domestica; DomD, Dessert M. domestica; SiOr, M. sieversii and M. orientalis; SylE, Eastern Europe M. sylvestris; SylW, Western Europe M. sylvestris.
