## Supplementary material for "Gene flow from the European wild apple and selection shaped the domesticated apple (*Malus domestica* Borkh.) genome": SI Appendix: Dataset_S5.xlsx

### Sheet: Dataset S5
Dataset S5. Summary of DomC (cider M. demostica) and DomD (dessert M. demostica) adaptive introgression regions.
Region	Hard or Soft Sweep	Adaptive introgression Evidence	Cultivar to Wild Donor	GeneID
Chr03:19850..57175	Hard	Q95,Q95,fd,fd,rfmix,tw	DomC-SylE, DomC-SylW	MD03G1000400,MD03G1000500,MD03G1000600,MD03G1000700,MD03G1000900
Chr03:330944..367882	Hard	Q95,Q95,rfmix,tw	DomC-SylE, DomC-SylW	MD03G1004200,MD03G1004300,MD03G1004400,MD03G1004500,MD03G1004700,MD03G1004100,MD03G1004600
Chr13:1033594..1058153	Hard	rfmix,tw	DomC-SylW	MD13G1016200,MD13G1016300,MD13G1016400,MD13G1016500
Chr13:18356138..18364702	Soft	Q95,Q95,fd,tw	DomC-SylE, DomC-SylW	MD13G1203800,MD13G1203900,MD13G1204000
Chr17:680898..723202	Soft	Q95,Q95,fd,fd,rfmix,tw	DomC-SylE, DomC-SylW	MD17G1011100,MD17G1011300,MD17G1011500,MD17G1011200,MD17G1011400
Chr17:1397110..1406464	Soft	Q95,Q95,fd,fd,rfmix,tw	DomC-SylE, DomC-SylW	MD17G1017800,MD17G1017900
Chr17:1448243..1465716	Soft	Q95,Q95,fd,rfmix,tw	DomC-SylE, DomC-SylW	MD17G1018500,MD17G1018600,MD17G1018700
Chr17:1489686..1504410	Soft	Q95,Q95,fd,rfmix,tw	DomC-SylE, DomC-SylW	MD17G1019100,MD17G1019200,MD17G1019300,MD17G1019400,MD17G1019500,MD17G1019600,MD17G1019000
Chr17:1529586..1556579	Soft	Q95,Q95,fd,fd	DomC-SylE, DomC-SylW	MD17G1020200,MD17G1020300,MD17G1020400,MD17G1020500
Chr17:1897709..1926290	Soft	Q95,rfmix,tw	DomC-SylW	MD17G1026400,MD17G1026500,MD17G1026600,MD17G1026800,MD17G1026900,MD17G1026700
Chr17:1930115..1948022	Soft	Q95,fd,rfmix	DomC-SylE, DomC-SylW	MD17G1027000,MD17G1027100,MD17G1027200
Chr17:1970325..1998560	Soft	Q95,Q95,rfmix	DomC-SylE, DomC-SylW	MD17G1027600,MD17G1027800,MD17G1027900,MD17G1028000,MD17G1028100,MD17G1027700,MD17G1028200,MD17G1027400
Chr17:2124028..2171741	Soft	Q95,Q95,rfmix	DomC-SylE, DomC-SylW	MD17G1029400,MD17G1029500,MD17G1029600,MD17G1029700,MD17G1029900,MD17G1030100,MD17G1029800,MD17G1030000
Chr17:2232291..2245975	Soft	Q95,Q95,fd,fd,rfmix,tw	DomC-SylE, DomC-SylW	MD17G1031000,MD17G1030900
Chr01:19005251..19029969	Soft	Q95,Q95	DomD-SylE, DomD-SylW	MD01G1083900,MD01G1083800,MD01G1083700
Chr01:19052741..19058944	Soft	Q95,Q95	DomD-SylE, DomD-SylW	NA
Chr01:19121560..19149625	Soft	Q95,Q95	DomD-SylE, DomD-SylW	MD01G1084700,MD01G1084800,MD01G1084900
Chr01:19530593..19543062	Soft	Q95,Q95	DomD-SylE, DomD-SylW	MD01G1086700
Chr01:19617444..19641746	Soft	Q95,Q95	DomD-SylE, DomD-SylW	MD01G1087000,MD01G1087100
Chr01:19696490..19720723	Soft	Q95,Q95	DomD-SylE, DomD-SylW	MD01G1087600,MD01G1087700
Chr01:19799794..19808188	Soft	Q95,Q95	DomD-SylE, DomD-SylW	NA
Chr01:20444249..20448930	Soft	Q95,Q95	DomD-SylE, DomD-SylW	MD01G1090200
Chr01:20599409..20607830	Soft	Q95,Q95	DomD-SylE, DomD-SylW	MD01G1091000
Chr03:24442714..24465790	Hard	fd,rfmix,tw	DomD-SylW	MD03G1177500
Chr04:5068904..5078388	Hard	Q95,fd,rfmix,tw	DomD-SylW	NA
Chr05:47116292..47150906	Hard	rfmix,tw,tw	DomD-SylE, DomD-SylW	MD05G1354800,MD05G1354900,MD05G1355000
Chr16:35808..40070	Hard	Q95,Q95	DomD-SylE, DomD-SylW	MD16G1000800,MD16G1000700
Chr16:724075..735040	Hard	Q95,Q95	DomD-SylE, DomD-SylW	MD16G1009600
Chr16:1290937..1323894	Hard	Q95,Q95	DomD-SylE, DomD-SylW	MD16G1017700,MD16G1017800,MD16G1017900,MD16G1018000,MD16G1018100,MD16G1017600
Chr16:1450654..1462073	Hard	rfmix,tw	DomD-SylE, DomD-SylW	MD16G1020200,MD16G1020300
Chr16:1520030..1532222	Hard	fd,rfmix,tw	DomD-SylE	MD16G1021000,MD16G1021100,MD16G1021300,MD16G1021400,MD16G1021500
Chr16:3027987..3044158	Hard	Q95,Q95,rfmix	DomD-SylE, DomD-SylW	MD16G1043000,MD16G1043100,MD16G1043200,MD16G1042900
Chr16:3149056..3219334	Hard	Q95,Q95	DomD-SylE, DomD-SylW	MD16G1044400,MD16G1044500,MD16G1044600,MD16G1044700,MD16G1044800,MD16G1044900,MD16G1045000,MD16G1045100,MD16G1045200,MD16G1045300,MD16G1045400,MD16G1045500,MD16G1045600,MD16G1045700,MD16G1045800,MD16G1045900,MD16G1046000,MD16G1046200
Chr16:3262487..3274424	Hard	Q95,Q95	DomD-SylE, DomD-SylW	MD16G1046900,MD16G1047000,MD16G1047100,MD16G1047200
Chr16:3314219..3337816	Hard	Q95,Q95	DomD-SylE, DomD-SylW	MD16G1047500,MD16G1047600,MD16G1047700
Chr16:3352279..3356797	Hard	Q95,Q95	DomD-SylE, DomD-SylW	NA
Chr16:5594302..5597881	Hard	fd,fd,rfmix,tw	DomD-SylE, DomD-SylW	NA
Note: The haplotype plot of highlight regions is plotted in Figure 5, and the similar plots of other regions are presented in the Fig. S39 and S40 in Appendix 01
