## Supplementary material for "Gene flow from the European wild apple and selection shaped the domesticated apple (*Malus domestica* Borkh.) genome": SI Appendix: Dataset_S6.xlsx

### Sheet: Dataset S6
Dataset S6. Genotypes at GWAS-associated loci (Chr08_21795100 and Chr09_24880275) for Malus accessions.
Seq_ID	Group	Cultivar Usage	Species	Used in GWAS analysis	Chr08_21795100 genotype	Chr09_24880275 genotype
858C	SylW	-	Malus sylvestris	No	GG	AA
A001	DomC	Cider	Malus domestica	Yes	GA	GA
A002	DomC	Cider	Malus domestica	Yes	GA	GA
A003	DomCadmixSylW	Cider	Malus domestica	Yes	GG	GA
A004	DomC	Cider	Malus domestica	Yes	GG	GA
A005	Admix	Cider	Malus domestica	Yes	GG	GA
A006	DomC	Cider	Malus domestica	Yes	GG	GA
A007	DomC	Cider	Malus domestica	Yes	GG	GA
A008	DomC	Cider	Malus domestica	Yes	GG	..
A009	DomC	Cider	Malus domestica	Yes	GG	GA
A010	DomDadmixSiOr	Dessert	Malus domestica	Yes	GG	GA
A011	DomD	Dessert	Malus domestica	Yes	GG	GG
A012	DomD	Dessert	Malus domestica	No	GG	GG
A013	Admix	Dessert	Malus domestica	Yes	..	GG
A014	Admix	Dessert	Malus domestica	Yes	..	GG
A015	DomD	Dessert	Malus domestica	Yes	GG	GG
A016	DomD	Dessert	Malus domestica	Yes	GG	GA
A017	DomD	Dessert	Malus domestica	Yes	GA	GG
A018	DomD	Dessert	Malus domestica	Yes	GG	GG
A019	DomD	Dessert	Malus domestica	Yes	GG	GG
A020	DomD	Dessert	Malus domestica	Yes	GG	GG
A021	DomD	Dessert	Malus domestica	Yes	GA	GG
A022	DomD	Dessert	Malus domestica	Yes	GG	GG
A023	DomD	Dessert	Malus domestica	Yes	GG	GG
A024	DomD	Dessert	Malus domestica	Yes	GG	GG
A025	DomD	Dessert	Malus domestica	Yes	GG	GG
A027	DomD	Dessert	Malus domestica	Yes	GA	GG
A028	SiOr	-	Malus orientalis	No	GG	GG
A029	SiOr	-	Malus orientalis	No	GG	GA
A030	SiOr	-	Malus orientalis	No	GG	GG
A031	Admix	-	Malus sylvestris	No	GG	GG
A032	SiOr	-	Malus orientalis	No	GG	GG
A033	SylE	-	Malus sylvestris	No	GG	GG
A034	SiOr	-	Malus orientalis	No	GG	GG
A035	SylW	-	Malus sylvestris	No	GG	GG
A036	SiOr	-	Malus orientalis	No	GG	GG
A037	SylW	-	Malus sylvestris	No	GG	GG
A038	SylW	-	Malus sylvestris	No	GA	GA
A039	SylW	-	Malus sylvestris	No	GG	AA
A040	SylW	-	Malus sylvestris	No	GG	..
B1	DomC	Cider	Malus domestica	Yes	GG	GA
B2	DomD	Dessert	Malus domestica	Yes	GA	GG
B3	DomD	Dessert	Malus domestica	Yes	GG	GG
B4	DomD	Dessert	Malus domestica	Yes	GG	GG
BACC01	Bacc	-	Malus baccata	No	GG	..
BACC02	Bacc	-	Malus baccata	No	GG	..
BACC03	Bacc	-	Malus baccata	No	GG	..
BACC05	Bacc	-	Malus baccata	No	GG	..
BACC06	Bacc	-	Malus baccata	No	GG	..
BACC07	Bacc	-	Malus baccata	No	GG	..
BACC08	Bacc	-	Malus baccata	No	GG	..
BACC09	Bacc	-	Malus baccata	No	GG	..
BACC10	Bacc	-	Malus baccata	No	GG	..
C01	SiOr	-	Malus orientalis	No	GG	GG
C02	SylW	-	Malus sylvestris	No	GG	AA
C03	SylW	-	Malus sylvestris	No	GA	..
C04	SylW	-	Malus sylvestris	No	GG	GA
C05	SylW	-	Malus sylvestris	No	GG	GA
C06	SylW	-	Malus sylvestris	No	GG	GA
C07	Admix	-	Malus sylvestris	No	GG	..
C08	SylW	-	Malus sylvestris	No	GG	..
C09	Admix	-	Malus sylvestris	No	GA	..
C10	SylE	-	Malus sylvestris	No	GA	GG
D01	Admix	-	Malus sylvestris	No	GA	GG
D02	SylW	-	Malus sylvestris	No	GA	GG
D03	SylW	-	Malus sylvestris	No	GG	GG
D04	SylW	-	Malus sylvestris	No	GG	GG
D05	SylW	-	Malus sylvestris	No	GG	AA
D06	Admix	-	Malus sylvestris	No	GG	GA
D07	Admix	-	Malus sylvestris	No	GG	GA
D08	SylW	-	Malus sylvestris	No	GG	GG
D09	Admix	-	Malus sylvestris	No	GG	GA
D10	SylW	-	Malus sylvestris	No	..	GG
D11	SylW	-	Malus sylvestris	No	GG	GA
D12	Admix	-	Malus sylvestris	No	..	GG
D13	SylW	-	Malus sylvestris	No	GG	AA
D14	SylE	-	Malus sylvestris	No	GG	GG
D15	SylW	-	Malus sylvestris	No	GA	GG
D16	SylW	-	Malus sylvestris	No	GG	GG
D17	Admix	-	Malus sylvestris	No	GG	GA
D18	SylE	-	Malus sylvestris	No	..	GG
D19	Admix	-	Malus sylvestris	No	GG	GG
D20	SylE	-	Malus sylvestris	No	GG	GA
Dom_07	DomD	Dessert	Malus domestica	No	GG	GG
Dom_23	DomDadmixSiOr	Dessert	Malus domestica	No	GG	GG
E01	SylE	-	Malus sylvestris	No	GA	GG
E02	Admix	-	Malus sylvestris	No	GG	GA
E03	SylW	-	Malus sylvestris	No	GG	..
E04	Admix	-	Malus sylvestris	No	GA	GA
E05	SylW	-	Malus sylvestris	No	GG	GA
E06	Admix	-	Malus sylvestris	No	GG	GG
E07	Admix	-	Malus sylvestris	No	GA	GA
E08	SylW	-	Malus sylvestris	No	GA	AA
E09	SylE	-	Malus sylvestris	No	GG	GG
E10	SylW	-	Malus sylvestris	No	GG	..
E11	SylW	-	Malus sylvestris	No	GA	..
E12	Admix	-	Malus sylvestris	No	GA	GA
E13	SylW	-	Malus sylvestris	No	GA	..
E14	SylW	-	Malus sylvestris	No	GG	AA
E15	SylW	-	Malus sylvestris	No	GG	..
E16	SylW	-	Malus sylvestris	No	GA	GG
E17	Admix	-	Malus sylvestris	No	GG	GG
E18	SylW	-	Malus sylvestris	No	GG	GG
E19	SylW	-	Malus sylvestris	No	GG	GA
E20	SylE	-	Malus sylvestris	No	GA	GG
F01	SylW	-	Malus sylvestris	No	..	GG
F02	Admix	-	Malus sylvestris	No	GG	GG
F03	SylW	-	Malus sylvestris	No	GG	GG
F04	SylE	-	Malus sylvestris	No	GG	GG
F05	SylW	-	Malus sylvestris	No	GA	GA
F06	Admix	-	Malus sylvestris	No	GA	GG
F07	Admix	-	Malus sylvestris	No	GG	GG
F08	Admix	-	Malus sylvestris	No	GA	GG
F09	SylW	-	Malus sylvestris	No	GG	GA
F10	Admix	-	Malus sylvestris	No	GA	GG
F20	Admix	-	Malus sylvestris	No	GA	GA
JFB-siev	DomDadmixSiOr	Dessert	Malus domestica	No	GG	GA
SP01	DomC	Cider	Malus domestica	No	GG	GA
SP02	Admix	Cider	Malus domestica	No	GG	AA
SP03	DomC	Cider	Malus domestica	No	GG	GA
SP04	DomCadmixSylW	Cider	Malus domestica	No	GG	GG
SP05	DomCadmixSylW	Cider	Malus domestica	No	..	GG
SP06	DomC	Cider	Malus domestica	No	GG	GA
SP07	Admix	Cider	Malus domestica	No	GG	GG
SP08	Admix	Cider	Malus domestica	No	GG	GG
SP09	DomC	Cider	Malus domestica	No	GG	AA
SP10	Admix	Cider	Malus domestica	No	GG	GA
SP11	Admix	Cider	Malus domestica	No	GA	GG
SP12	DomC	Cider	Malus domestica	No	..	AA
STO-01	Admix	-	Malus sylvestris	No	GG	GA
STO-28	Admix	-	Malus sylvestris	No	GG	GG
Sie_X_01	SiOr	-	Malus sieversii	No	GG	GG
Sie_X_02	SiOr	-	Malus sieversii	No	GG	GG
Sie_X_03	SiOr	-	Malus sieversii	No	GG	GG
Sie_X_04	SiOr	-	Malus sieversii	No	..	GG
Sie_X_05	SiOr	-	Malus sieversii	No	GG	GG
Sie_X_07	SiOr	-	Malus sieversii	No	GG	GG
Sie_X_08	SiOr	-	Malus sieversii	No	GG	GA
Sie_X_09	SiOr	-	Malus sieversii	No	GG	GG
Sie_X_10	SiOr	-	Malus sieversii	No	GG	GG
Sie_X_11	SiOr	-	Malus sieversii	No	..	GG
Sie_X_12	SiOr	-	Malus sieversii	No	GG	GG
Sie_X_13	SiOr	-	Malus sieversii	No	GG	GG
Sie_X_14	SiOr	-	Malus sieversii	No	GG	GG
Sun_A01	DomDadmixSiOr	Dessert	Malus domestica	No	GG	GA
Sun_A02	DomDadmixSiOr	Dessert	Malus domestica	No	GA	GA
Sun_A03	DomD	Dessert	Malus domestica	Yes	GG	GG
Sun_A04	Admix	Cider	Malus domestica	No	GG	GA
Sun_A06	DomD	Dessert	Malus domestica	No	GA	GG
Sun_A11	DomD	Dessert	Malus domestica	No	GG	GG
Sun_A12	DomDadmixSiOr	Dessert	Malus domestica	No	GG	GA
Sun_A13	DomDadmixSiOr	Dessert	Malus domestica	No	GA	GG
Sun_A14	DomD	Dessert	Malus domestica	No	GG	GG
Sun_A15	Admix	Dessert	Malus domestica	No	GG	GA
Sun_A16	DomD	Dessert	Malus domestica	No	GG	GG
Sun_A17	DomD	Dessert	Malus domestica	No	GG	GG
Sun_A18	DomDadmixSiOr	Dessert	Malus domestica	No	GG	GG
Sun_A19	DomDadmixSiOr	Dessert	Malus domestica	No	GG	GG
Sun_A20	DomD	Dessert	Malus domestica	No	GG	GG
Sun_A21	DomD	Dessert	Malus domestica	No	GA	GG
Sun_A35	SiOr	-	Malus sieversii	No	..	GG
Sun_A36	SiOr	-	Malus sieversii	No	GG	GG
Sun_A37	Admix	-	Malus sieversii	No	GG	GA
Sun_A38	Admix	-	Malus sieversii	No	GG	GA
Sun_A39	Admix	-	Malus sieversii	No	GG	GG
Sun_A40	Admix	-	Malus sieversii	No	..	GA
Sun_A41	Admix	-	Malus sieversii	No	GG	GA
Sun_A42	Admix	-	Malus sieversii	No	GG	GA
Sun_A43	SiOr	-	Malus sieversii	No	GG	GG
Sun_A44	SiOr	-	Malus sieversii	No	GG	GG
Sun_A45	SiOr	-	Malus sieversii	No	GG	GG
Sun_A46	Admix	-	Malus sieversii	No	GG	GG
Sun_A48	Admix	-	Malus sieversii	No	GG	GG
Sun_A51	SylW	-	Malus sylvestris	No	..	GG
Sun_A52	SylW	-	Malus sylvestris	No	GA	GG
Sun_A53	SylW	-	Malus sylvestris	No	GG	GA
Sun_A54	SylW	-	Malus sylvestris	No	GG	GG
Sun_A55	SylE	-	Malus sylvestris	No	GA	GG
Sun_X1	DomD	Dessert	Malus domestica	No	..	GG
Sun_X10	SylW	-	Malus sylvestris	No	GG	GG
Sun_X11	SylE	-	Malus sylvestris	No	GA	GG
Sun_X12	SylW	-	Malus sylvestris	No	GA	GA
Sun_X13	SylE	-	Malus sylvestris	No	GG	GG
Sun_X2	DomD	Dessert	Malus domestica	No	GA	GA
Sun_X3	SiOr	-	Malus sieversii	No	GG	GA
Sun_X4	SiOr	-	Malus sieversii	No	GG	GG
Sun_X5	Admix	-	Malus sieversii	No	GG	GA
Sun_X6	SiOr	-	Malus sieversii	No	GG	GG
Sun_X7	SiOr	-	Malus sieversii	No	GG	GG
Sun_X8	SiOr	-	Malus sieversii	No	GG	GG
Sun_X9	SiOr	-	Malus sieversii	No	GG	GG
T06	SiOr	-	Malus orientalis	No	GG	GG
T07	SiOr	-	Malus orientalis	No	GG	GG
T08	SylE	-	Malus sylvestris	No	GG	GG
T09	SylE	-	Malus sylvestris	No	GA	GG
T10	Admix	-	Malus sylvestris	No	GA	GG
X8941	Admix	-	Malus sieversii	No	GG	GG
X8942	SiOr	-	Malus sieversii	No	GG	GG
X8981	SiOr	-	Malus sieversii	No	GG	GA
X9651	SylW	-	Malus sylvestris	No	GG	GA
jura-22	SylW	-	Malus sylvestris	No	GA	GG
Note:	DomC, Cider M. domestica; DomD, Dessert M. domestica; SiOr, M. sieversii and M. orientalis; SylE, Eastern Europe M. sylvestris; SylW, Western Europe M. sylvestris.
